# Highly efficient in *vivo* mutagenesis method based on the endonuclease and exonuclease activity of *Bacillus alcalophilus* RecJ (BaRecJ)

**DOI:** 10.1101/2024.02.16.580766

**Authors:** Jixiang Shang, Yanchao Zhang, Zongjun Xu, Zhongtao Sun, Minggang Zheng, Shouqing Zhang

## Abstract

With the continual advancement of technologies such as microbial cultivation, DNA sequencing, bioinformatics, and genetic engineering, methods for microbial breeding have become increasingly diverse. We identified a RecJ enzyme (BaRecJ) with both endonuclease and exonuclease activities from *B. alcalophilus*. Differing from traditional physical-chemical mutagenesis approaches and the methods based on perturbation factor. this research established a novel mutagenesis method utilizing the endonuclease and exonuclease activities of BaRecJ. Mutagenesis of *E. coli* was conducted using the BaRecJ method, followed by screening for rifampicin-resistant mutants, *rpoB* sequencing results demonstrated a broader, more uniform spectrum of mutations and a higher frequency of substitution mutations with this mutagenesis approach. Furthermore, this mutagenesis method was applied to *S cerevisiae*, resulting in mutants with enhanced tolerance to acetic acid and ethanol, exhibiting improved fermentation performance and flocculation abilities Genomic resequencing analysis summarized genes possibly associated with the tolerance of mutants. Therefore, this approach not only holds immense potential in microbial mutagenesis breeding and adaptive evolution but also, when coupled with genomic resequencing, allows for the rapid identification of genetic loci associated with specific traits.
