## Supplementary material for "Highly efficient in *vivo* mutagenesis method based on the endonuclease and exonuclease activity of *Bacillus alcalophilus* RecJ (BaRecJ)": Table S1 Table S2 & TableS3: Table. S3.xlsx

### Sheet: snps
Ia-M2					Ia-08
	YAL068C	2				YAL068C	2
	YBR302C	2				YAL067W-A	4
	YCL068C	1				YCL065W	1
	YCL065W	1				YDL248W	1
	YDL248W	1				YDR543C	4
	YER188C-A	1				YGR014W	3
	YFL062W	2				YIL162W	4
	YGR014W	3				YIL130W	1
	YGR295C	2				YIL115C	1
	YHR219W	3				YJL041W	3
	YIL162W	9				YJR155W	3
	YJR155W	1				YJR162C	1
	YJR162C	1				YLL054C	1
	YKR040C	1				YMR269W	4
	YLL054C	1				YMR317W	4
	YLR461W	3				YNL337W	1
	YMR269W	2				YNL336W	1
	YOL103W-A/YOL103W-B	1				YOL103W-B/YOL103W-A	1
	YNL336W	1				YPL118W	1
	YOR309C	1				YPL057C	1
	YPL118W	1				YAR050W	1
	YPR158C-D/YPR158C-C	4				YDR544C	12
	YAR050W	1				YEL045C	1
	YBL108C-A	1				YGL260W	1
	YCL073C	1				YGL194C	1
	YDL243C	1				YKR040C	2
	YDL139C	2				YKR106W	1
	YDR544C	9				YLL065W	4
	YIL115C	3				YLR018C	1
	YIL107C	1				YLR461W	1
	YKL212W	1				YLR466C-B	2
	YKR106W	2				YOR073W	1
	YLL065W	3					70
	YMR323W	1
	YNL337W	3
	YOR389W	2
		75

### Sheet: indels
Ia-M2		ins	del		Ia-08		ins	del
	YBL113C		1			YBL113C		1
	YBR148W		1			YBL109W		1
	YCR018C	1	1			YCR087C-A/YCR087W	1
	YDL243C	1	1			YDL243C	1	1
	YDR320W-B		1
	YDR543C	1	1			YDR320W-B		1
	YEL033W	1				YDR543C	1	1
	YFR016C		1
	YFR036W-A	1				YEL074W	1
	YGL229C		1			YEL033W		1
	YGR069W	1				YFR036W-A		1
	YGR265W	1				YHL022C		1
	YHR095W	1				YHR095W	1
	YJR079W		1			YJR023C		1
	YKR040C	1				YJR079W		1
	YLL020C		1			YKL030W		1
	YLR318W		1			YKR092C		1
	YML118W		1			YMR273C	1
	YMR086C-A		1			YMR290W-A		1
	YMR290W-A		1			YMR317W	1	1
	YMR304C-A		1
	YNL143C	1				YOR080W		1
	YOR305W		1			YOR229W		1
	YOR308C		1			YPL025C		1
	YPL009C		1			YPR158W-B	1
	YPR158W-B	1				YCL041C	1
	YCL041C	1				YDR170C	1
	YDR170C	1				YDR544C	1
	YEL076C/YEL076C-A		1			YGL260W	1
	YEL075W-A		1			YIR018C-A	1
	YER188C-A	1				YLR466C-B		2
	YGL260W		1			YNL179C	1
	YIR018C-A	1				YPL009C	1
	YPR043W/YPR044C,		1			YPR042C	1
	YPR044C		2			YPR043W/YPR044C		1
		15	24			YPR044C		3
							16	23

### Sheet: Sheet2
		Exonic region variants
	SNPs				Indels
		Unigene ID	Ia-M2	Ia-M2		Unigene ID	Ia-M2		Ia-08
			number	number			ins	del	ins	del
		YAL068C	2			YBL113C		1		1
		YBR302C	2			YBR148W		1
		YCL068C	1			YCR018C	1	1
		YCL065W	1			YDL243C	1	1	1	1
		YDL248W	1			YDR320W-B		1		1
		YER188C-A	1			YDR543C	1	1	1	1
		YFL062W	2			YEL033W	1			1
		YGR014W	3			YFR016C		1
		YGR295C	2			YFR036W-A	1			1
		YHR219W	3			YGL229C		1
		YIL162W	9			YGR069W	1
		YJR155W	1			YGR265W	1
		YJR162C	1	1		YHR095W	1
		YKR040C	1			YJR079W		1		1
		YLL054C	1	1		YKR040C	1
		YLR461W	3	1		YLL020C		1
		YMR269W	2	4		YLR318W		1
		YOL103W-A / YOL103W-B*	1			YML118W		1
		YNL336W	1	1		YMR086C-A		1
		YOR309C	1			YMR290W-A		1		1
		YPL118W	1	1		YMR304C-A		1
		YPR158C-D / YPR158C-C	4			YNL143C	1
		YAR050W	1	1		YOR305W		1
		YBL108C-A	1			YOR308C		1
		YCL073C	1			YPL009C		1	1
		YDL243C	1			YPR158W-B	1		1
		YDL139C	2			YCL041C	1		1
		YDR544C	9	12		YDR170C	1		1
		YIL115C	3	3		YEL076C/YEL076C-A		1
		YIL107C	1			YEL075W-A		1
		YKL212W	1			YER188C-A	1
		YKR106W	2	1		YGL260W		1	1
		YLL065W	3	4		YIR018C-A	1		1
		YMR323W	1			YPR043W/YPR044C,		1
		YNL337W	3	1		YPR044C		2		3
		YOR389W	2			YBL109W				1
		YAL067W-A		4		YCR087C-A/YCR087W			1
		YDR543C		4		YEL074W			1
		YIL130W		1		YHL022C				1
		YJL041W		3		YHR095W			1
		YMR317W		4		YJR023C				1
		YOL103W-B / YOL103W-A		1		YKL030W				1
		YPL057C		1		YKR092C				1
		YEL045C		1		YMR273C			1
		YGL260W		1		YMR317W			1	1
		YGL194C		1		YOR080W				1
		YLR018C		1		YOR229W				1
		YLR466C-B		2		YPL025C				1
		YOR073W		1		YDR544C			1
						YLR466C-B				2
						YNL179C			1
						YPR042C			1
						YPR043W/YPR044C				1
		*Indicates a mutation in the overlapping part of two genes
